# The multifunctional scaffold protein Small ovary couples piRNA-guided transposon recognition to nuclear RNA decay and heterochromatin formation

**DOI:** 10.64898/2026.08.12.744517

**Authors:** Zsuzsanna Földi, Melinda Bence, Zsanett Takács, Erika Gábor, Aladár Pettkó-Szandtner, Róbert Tóth, Anna Poscher, Viktor Vedelek, Rita Sinka, Viktor Honti, Ildikó Unk, Zsolt Czimmerer, Miklós Erdélyi, Ferenc Jankovics

## Abstract

The piRNA pathway maintains genome integrity by silencing transposons cotranscriptionally in the nucleus through recognition of nascent transposon RNAs and recruitment of endogenous transcriptional and chromatin-level repressive mechanisms to transposon loci. However, the molecular link between the SFiNX complex, which recognizes nascent transposon RNA, and downstream effector complexes has remained elusive. Here, we demonstrate that the Small ovary (Sov) protein mediates this connection. By mapping the functional activities of its structural elements, we reveal that Sov contributes to transposon silencing through two distinct molecular mechanisms. First, Sov specifically directs nascent transposon transcripts toward nuclear RNA exosome-mediated degradation by physically interacting with the RNA decay factor TEsup1. Second, Sov directly binds the heterochromatin protein HP1a via multiple conserved motifs and undergoes phase separation, facilitating heterochromatin formation and genome-wide gene repression. Genetic analyzes of *sov* mutants reveal that these functions are separable: RNA-mediated transcriptional silencing is essential for piRNA pathway activity, while phase separation-dependent heterochromatin regulation is critical for stable transposon repression. We propose that Sov acts as a molecular scaffold in piRNA-guided transposon silencing, integrating transposon recognition with cotranscriptional RNA decay and chromatin-based regulatory pathways.
