## Supplementary material for "The multifunctional scaffold protein Small ovary couples piRNA-guided transposon recognition to nuclear RNA decay and heterochromatin formation": The area covered by the ligth induced condensates in the optoDroplet assay

### Sheet: Munka1
Supplementary Table 1. Quantification of the optodroplet assay
Time (s)	Sov(1161-1260)%Area n=80	Sov(3200-3313)%Area n=48	Sov(1161-1483DHBS2)%Area n=53	Sov(115-1483)%Area n=19	Sov(1623-1852)%Area n=24	Sov(115-1083)%Area n=28	Sov(1161-1483)%Area n=42	Sov(1161-1367%Area n=42
1	0.0112462	0.102293	0.342884	0.586904	0.145604	0.243405	0.641715	0.181656
2	0.0140295	0.113235	0.284708	0.399961	0.137533	0.226584	0.656964	0.180433
3	0.014094	0.228146	0.323678	0.403823	0.15223	0.27818	0.650121	0.16732
4	0.0145249	0.251586	0.262029	0.411561	0.158994	0.26256	0.643837	0.167829
5	0.0147159	0.212058	0.274125	0.437328	0.0886261	0.261147	0.513013	0.12679
6	0.0210413	0.178315	0.41746	0.449811	0.119214	0.231134	0.54036	0.165939
7	0.0144013	0.0831917	0.283809	0.34058	0.11308	0.271844	0.547911	0.154574
8	0.0200033	0.117707	0.398404	0.38356	0.154317	0.213106	0.488165	0.152678
9	0.00801584	0.824379	1.43273	1.23339	0.0732173	0.223961	1.58202	1.92979
10	0.0118813	0.608351	1.38009	1.29845	0.0872634	0.23438	1.52771	1.76771
11	0.00932722	0.438756	1.68412	1.21146	0.121439	0.255043	1.46142	1.98029
12	0.00952245	0.600465	1.57649	1.30743	0.114845	0.275355	1.54441	1.89155
13	0.00819094	0.47831	1.60282	1.4334	0.101594	0.243637	1.56195	2.26987
14	0.00810764	0.559372	1.59594	1.45608	0.0836201	0.2501	1.65753	2.25959
15	0.015181	0.873952	1.66914	1.40669	0.116153	0.260855	1.57386	2.02518
16	0.0113422	0.882439	1.60029	1.51325	0.084536	0.271938	1.53386	1.88603
17	0.00315474	0.724827	1.64969	1.54577	0.0953962	0.237596	1.46279	2.07658
18	0.0162725	0.897738	1.69704	1.57305	0.0956731	0.232768	1.49794	2.27959
19	0.00857013	0.953256	1.71576	1.48232	0.0853508	0.235337	1.65503	2.11221
20	0.0102663	1.26312	1.72338	1.54814	0.0970375	0.235322	1.69833	2.08443
21	0.00587627	1.02563	1.76584	1.52579	0.100774	0.247192	1.69686	2.25676
22	0.00561337	1.01446	1.74831	1.65855	0.0922879	0.252644	1.69714	2.08456
23	0.00800381	1.3298	1.89246	1.48089	0.0913366	0.214808	1.77296	2.31588
24	0.0114773	1.38582	1.8095	1.57968	0.0873865	0.214326	1.75544	2.17532
25	0.00679692	1.0183	1.77194	1.59282	0.108454	0.242004	1.64843	1.96119
26	0.00953033	0.827495	1.72656	1.56242	0.0958678	0.249495	1.58502	1.91374
27	0.0115056	1.12692	1.7376	1.58938	0.110443	0.22975	1.65093	1.9967
28	0.00660173	1.02102	1.78493	1.47713	0.127574	0.244342	1.66697	1.91854
29	0.0101637	1.02572	1.98079	1.63639	0.130945	0.249793	1.69638	1.85095
30	0.00908267	1.22103	1.98583	1.57652	0.0995977	0.250835	1.57355	1.91834
31	0.011182	1.22598	1.86793	1.54851	0.0894437	0.268714	1.58309	1.82271
32	0.0107082	1.1173	2.01015	1.52521	0.118913	0.27834	1.68015	1.80711
33	0.00859827	1.02042	1.97799	1.5734	0.0983055	0.256352	1.63876	2.15288
34	0.0111055	1.25443	1.83251	1.54986	0.116262	0.263149	1.55423	2.08705
35	0.0159727	1.47095	1.82199	1.44848	0.103835	0.284027	1.64496	2.01015
36	0.00914959	1.76998	1.79493	1.49418	0.146611	0.280507	1.59133	2.13123
37	0.0102633	1.58328	1.82691	1.4593	0.109002	0.249202	1.56373	1.8789
38	0.0095691	1.32221	1.73463	1.46593	0.110943	0.229591	1.57561	2.1095
39	0.00773532	1.38819	1.97376	1.55268	0.0982282	0.246752	1.4682	1.78261
40	0.00895647	1.61468	2.00065	1.46334	0.127929	0.21487	1.54604	1.95115
41	0.0139735	1.28751	1.8063	1.46664	0.116468	0.282486	1.58163	1.86777
42	0.0134512	1.39092	1.8291	1.47828	0.133489	0.26439	1.54485	2.09991
43	0.00968305	1.3382	1.8081	1.45589	0.108174	0.25087	1.60463	1.93304
44	0.0111554	1.34294	1.92487	1.50891	0.12358	0.254003	1.54316	2.12902
45	0.0122574	1.70723	1.74383	1.41903	0.143791	0.225761	1.61016	2.02598
46	0.00896714	1.55622	1.76466	1.4423	0.125357	0.290591	1.61421	1.73194
47	0.00839543	1.54746	1.81413	1.59685	0.136045	0.254021	1.56695	1.86271
48	0.0129483	1.0851	1.91606	1.51728	0.127268	0.250446	1.57988	2.08654
49	0.00768741	1.2995	1.74264	1.51819	0.12345	0.28046	1.59456	2.25004
