## Supplementary material for "The multifunctional scaffold protein Small ovary couples piRNA-guided transposon recognition to nuclear RNA decay and heterochromatin formation": Primer sequences used for RT-qPCR and ChIP-qPCR

### Sheet: Munka1
Supplementary Table 2. Primer sequences used for RT-qPCR and ChIP-qPCR
rp49-RNA-F	CCGCTTCAAGGGACAGTATCTG
rp49-RNA-R	ATCTCGCCGCAGTAAACGC
GFP-RNA-F	CAATAAAAACTCCTGCAGCGTG
GFP-RNA-R	GAACAGCTCCTCGCCCTTG
kalahari-F	TGGTCTACGACATGGGCAAC
kalahari-R	TGGGAATCGTCAGGGGTATC
light-F	ATGCGGCGGTATAACTGAAC
light-R	TGGAGATCCGAAAGTCAAGC
tub-reporter-GFP-F	CTTCCTCCTCATCCACAGCG
tub-reporter-GFP-R	ACTTGTGGCCGTTTACGTCG
act5c-RNA-F	AAGTTGCTGCTCTGGTTGTCG
act5c-RNA-R	GCCACACGCAGCTCATTGTAG
