## Supplementary material for "The multifunctional scaffold protein Small ovary couples piRNA-guided transposon recognition to nuclear RNA decay and heterochromatin formation": Mass spectrometry data of the Sov(337-521)-TurboID proximitome

### Sheet: Munka1
Supplementary Table 3. Quantitative analysis of the TurboID LC-MS/MS experiment
Uniprot.Accession	Flybase.Gene.ID	Abundance_Sov(337–521):EGFP_1	Abundance_Sov(337–521):EGFP_2	Abundance_Sov(337–521):EGFP_3	Abundance_EGFP.NLS_1	Abundance_EGFP.NLS_2	Abundance_EGFP.NLS_3	Abundance_EGFP.NLS_4	EGFP:NLS_vs_Sov(337-521)_logFC	EGFP:NLS_vs_Sov(337-521)_-log(PValue)
P38979	FBgn0003517	16.6084	22.0893	17.1086	17.0859	11.4772	13.8099	15.9198	3.79197	2.32097
Q7YZA2	FBgn0030091	17.7085	17.2166	17.2957	12.316	11.1033	11.8362	11.6913	3.72254	5.31285
P48810	FBgn0004237	13.4803	19.396	14.1871	14.6218	11.8776	11.8746	10.73	3.54282	2.14622
Q9VBX4	FBgn0051510	17.7133	17.5577	17.2908	13.5161	12.5793	10.3133	11.9519	3.16176	3.18671
Q9GU73	FBgn0014869	18.3322	18.9132	17.8747	17.3502	9.96915	11.1314	14.5518	2.57241	1.83985
Q9V3Y4	FBgn0027786	14.6248	16.9502	15.0427	15.1894	9.79968	8.97769	9.16479	2.52368	1.77715
O96860	FBgn0026141	16.7799	16.7279	16.4452	15.292	11.647	10.8867	10.2155	2.49221	2.52883
Q9VAN7	FBgn0014869	18.3322	18.9132	17.8747	17.3502	7.73364	12.8022	14.5518	2.47365	1.56881
Q9VN51	FBgn0026620	16.6841	16.5616	15.8004	14.3191	12.1652	9.09582	12.1376	2.18958	1.83904
P20240	FBgn0266420	17.1984	19.1824	17.0683	17.5386	9.67884	11.3557	14.5426	2.1668	1.28268
Q059B1	FBgn0053516	16.4784	16.8582	15.9881	16.5225	8.54943	11.0004	9.6829	2.03288	1.1673
Q8I7W6	FBgn0021895	18.2519	18.3666	17.7813	18.3271	10.0144	9.54206	12.5301	2.01286	0.949479
Q8MSC4	FBgn0038252	16.8453	17.3092	16.5683	16.8552	10.696	11.8709	8.81518	1.97879	1.16928
Q960D3	FBgn0046214	18.0456	18.9024	19.2772	18.9724	8.15813	6.13395	14.3561	1.9222	0.671001
Q9W1I6	FBgn0021895	18.2519	18.3666	17.7813	18.3271	9.5813	12.7617	12.5301	1.88033	1.0158
Q59E13	FBgn0053516	16.4784	16.8582	15.9881	16.5225	10.7386	10.3811	10.7086	1.85594	1.25512
B5RIY3	FBgn0046214	18.0456	18.9024	19.2772	18.9724	11.6333	8.25163	14.3561	1.84216	0.811899
Q8SZ23	FBgn0034011	16.5157	17.2011	16.9615	16.3085	12.2968	7.0772	12.8874	1.83597	1.04655
O62619	FBgn0267385	17.7969	19.1807	18.4643	18.858	9.85512	13.3234	12.2427	1.79061	0.873889
A0A0B4LFZ4	FBgn0286784	18.7775	19.139	18.7877	18.4383	14.8918	10.0746	11.5178	1.78952	0.839843
Q8IPN1	FBgn0026620	16.6841	16.5616	15.8004	14.3191	12.7693	10.7067	12.1376	1.75215	1.4162
Q9VBX3	FBgn0046214	18.0456	18.9024	19.2772	18.9724	11.9824	12.4536	14.3561	1.74883	1.04396
D0IQG4	FBgn0286784	18.7775	19.139	18.7877	18.4383	14.8918	12.4272	12.0107	1.72478	0.981701
E2QC70	FBgn0263934	16.1522	18.2575	17.3725	17.1094	8.46632	10.9647	15.0196	1.55338	0.75153
F3YDH0	FBgn0001218	20.3927	20.2209	19.6205	19.6958	12.2696	9.2158	17.8685	1.53764	0.611341
M9PFF9	FBgn0041775	21.1319	21.9931	22.3733	22.2921	15.844	16.4262	17.084	1.50365	0.948089
M9PFG3	FBgn0041775	21.1319	21.9931	22.3733	22.2921	15.844	16.4262	17.084	1.50365	0.948089
M9PF14	FBgn0041775	21.1319	21.9931	22.3733	22.2921	15.844	16.4262	17.084	1.50365	0.948089
M9PF20	FBgn0041775	21.1319	21.9931	22.3733	22.2921	15.844	16.4262	17.084	1.50365	0.948089
Q7JVY2	FBgn0000996	16.5223	17.9813	18.8602	18.8032	8.51918	10.7936	11.424	1.49367	0.538697
Q4V482	FBgn0053516	16.4784	16.8582	15.9881	16.5225	11.3637	10.5112	13.0017	1.4508	1.0761
M9NF33	FBgn0035872	15.8746	16.051	15.6679	15.8952	11.009	8.12498	12.5148	1.43442	0.880147
A0A0B4KED7	FBgn0263934	16.1522	18.2575	17.3725	17.1094	9.16444	12.5893	15.0196	1.42684	0.783322
D1YSG0	FBgn0005666	16.4281	14.6934	15.7077	15.5802	6.70498	12.5686	12.2298	1.42026	0.782974
D3DMY5	FBgn0020238	17.5464	17.7255	17.1603	17.142	13.6356	9.51156	13.6092	1.41947	0.801719
Q9VXX8	FBgn0030616	20.3714	20.6311	20.1106	20.6378	14.6895	16.7505	11.4325	1.41292	0.663109
X2JFG0	FBgn0003189	15.6134	17.5872	16.5847	16.4751	12.661	12.1921	12.0781	1.40801	1.07936
P92177	FBgn0020238	17.5464	17.7255	17.1603	17.142	13.6356	11.3873	13.6092	1.3706	0.950419
Q9VH64	FBgn0037756	14.9206	14.5719	15.5729	15.2975	9.21887	10.8859	11.318	1.3171	1.03637
Q9VMU4	FBgn0261608	16.8332	17.2297	19.0813	18.5155	12.3213	13.1484	13.6787	1.30564	0.730942
A0A0B4KEK5	FBgn0263934	16.1522	18.2575	17.3725	17.1094	12.6162	10.2683	15.0196	1.28498	0.718666
Q9VSH4	FBgn0035872	15.8746	16.051	15.6679	15.8952	12.0195	10.2823	11.2682	1.26147	0.871477
O01666	FBgn0020235	16.8911	15.9778	16.7774	17.2149	10.4043	11.1132	13.0147	1.22891	0.715641
Q9VN31	FBgn0037255	17.1143	17.3483	17.6789	18.3923	9.44096	11.4848	11.277	1.20432	0.481056
A1ZAX1	FBgn0034258	16.4985	17.4409	17.4953	17.1831	11.3502	13.9925	13.4701	1.18784	0.894524
Q8INK9	FBgn0267376	20.176	19.267	19.6427	18.5025	15.5904	14.9397	17.5553	1.16683	0.830178
D3DMP0	FBgn0267376	20.176	19.267	19.6427	18.5025	15.5904	14.9397	17.5553	1.16683	0.830178
A0A0B4K618	FBgn0028734	19.8324	20.56	20.7666	20.7908	13.9973	16.239	17.3836	1.12147	0.709855
Q9VBU9	FBgn0039300	18.2052	18.9558	18.7174	18.5549	10.5974	14.9154	16.2857	1.10799	0.600695
Q8MSI2	FBgn0020908	16.2678	17.7516	17.1439	17.0299	13.18	14.0203	9.76494	1.08229	0.557555
Q27580	FBgn0014455	16.4566	16.7193	16.9584	16.0364	11.3268	9.52001	15.1396	1.02488	0.513864
M9PHN8	FBgn0014455	16.4566	16.7193	16.9584	16.0364	5.84576	12.4666	15.1396	1.01555	0.411967
A8JR16	FBgn0038339	12.4284	18.3594	17.68	17.676	13.5296	13.3304	13.045	0.988245	0.431461
F3YDH5	FBgn0001216	17.549	18.0084	18.0464	17.199	11.2097	8.06889	16.5283	0.980313	0.357406
P31009	FBgn0004867	20.2619	21.0967	21.2643	21.2367	16.3053	16.6154	17.8624	0.967626	0.705636
Q9VNB9	FBgn0037328	18.6382	18.9723	19.633	19.4098	13.8843	14.8826	16.5367	0.954237	0.624738
P02844	FBgn0005391	23.5416	23.6952	24.6119	24.2845	19.61	20.1436	20.7404	0.936942	0.754077
P41092	FBgn0285948	21.8346	22.7926	21.9783	22.4848	16.5549	19.126	19.1726	0.936824	0.677497
X2JIQ5	FBgn0029897	21.1794	21.6599	21.505	21.9053	15.2773	17.7501	18.8005	0.892401	0.570346
Q9W0S7	FBgn0035121	16.1916	16.3862	17.2392	17.4666	11.2096	13.2221	12.3572	0.856015	0.491817
Q9VBH8	FBgn0039406	17.7891	18.1307	18.1821	18.025	14.6326	14.8989	10.4426	0.854707	0.390289
A4V2B8	FBgn0264492	15.0218	15.4328	15.0136	15.2132	11.506	12.088	10.2826	0.842714	0.578778
Q9W229	FBgn0261596	16.1738	16.1079	16.2885	16.1774	9.2261	12.941	14.1253	0.842115	0.499687
P29327	FBgn0261592	21.0147	21.4168	21.386	21.8949	16.2127	17.5208	18.0999	0.835369	0.566477
M9NEW0	FBgn0263051	16.7935	16.4468	16.3914	16.3633	12.1691	13.1243	14.179	0.829729	0.694677
M9PGB3	FBgn0005427	17.5911	18.6148	17.5154	17.5096	5.2278	11.6665	16.8317	0.816997	0.247519
A0A0B4KGU4	FBgn0263231	20.2621	19.8622	19.1569	19.2698	16.1775	16.6063	17.0898	0.813485	0.58717
P02517	FBgn0001225	18.618	19.1912	18.5613	19.369	12.5947	12.9735	16.8244	0.813061	0.378945
M9NEL5	FBgn0005427	17.5911	18.6148	17.5154	17.5096	10.7757	10.0823	16.8317	0.804919	0.291989
Q7KTL5	FBgn0031878	16.1773	15.8707	15.1611	15.3252	11.1992	12.4019	13.82	0.803338	0.619176
Q24312	FBgn0005427	17.5911	18.6148	17.5154	17.5096	10.6602	11.1078	16.8317	0.794535	0.302512
P07487	FBgn0001092	18.7743	20.4901	21.4417	21.5971	15.7281	16.1734	15.7843	0.790619	0.362249
P17704	FBgn0005533	16.8638	17.2377	17.4625	18.0727	11.7995	12.1433	14.3866	0.786089	0.420283
Q95RH4	FBgn0026083	15.2629	14.8984	17.5706	17.6018	5.61378	12.5228	11.9613	0.781034	0.255378
Q24154	FBgn0016726	19.8153	20.2501	20.6335	20.9594	14.2222	16.9957	17.1364	0.768625	0.436693
B7FNL1	FBgn0016726	19.8153	20.2501	20.6335	20.9594	14.2222	16.9957	17.1364	0.768625	0.436693
B7Z043	FBgn0052296	18.4704	20.9272	19.1154	19.4862	16.9052	16.3011	15.4298	0.751362	0.385217
M9NE19	FBgn0005427	17.5911	18.6148	17.5154	17.5096	11.3623	12.0229	16.8317	0.749845	0.311197
Q9W4M7	FBgn0026083	15.2629	14.8984	17.5706	17.6018	9.413	12.5228	12.12	0.728024	0.289403
P15357	FBgn0003942	18.0549	18.3919	18.3858	19.0099	13.1413	12.0055	16.0886	0.724681	0.340083
P02843	FBgn0004045	21.474	21.4741	22.2134	22.0373	17.4838	18.0396	19.2885	0.701662	0.525247
M9PGI0	FBgn0005427	17.5911	18.6148	17.5154	17.5096	11.8235	12.7486	16.8317	0.698454	0.30977
F7VJV6	FBgn0031878	16.1773	15.8707	15.1611	15.3252	11.7333	12.4511	13.82	0.693727	0.526136
Q9W5R8	FBgn0064225	20.1867	19.9734	20.6189	20.8808	15.4883	17.1586	17.1823	0.679059	0.433277
M9PG44	FBgn0005427	17.5911	18.6148	17.5154	17.5096	12.2133	12.702	16.8317	0.677972	0.306121
Q7K1H5	FBgn0034000	17.4379	17.3508	16.7774	18.275	12.3209	13.7231	12.7788	0.675856	0.344258
P04359	FBgn0002626	19.733	19.7658	20.144	20.5229	11.9559	15.0008	18.1937	0.651981	0.266108
Q7JYY0	FBgn0038834	20.6847	21.1534	21.1848	21.3471	16.0579	17.421	18.929	0.649971	0.430569
Q9VDH8	FBgn0038834	20.6847	21.1534	21.1848	21.3471	16.0579	17.421	18.929	0.649971	0.430569
B6IDK3	FBgn0005427	17.5911	18.6148	17.5154	17.5096	12.715	12.631	16.8317	0.641988	0.294568
O61231	FBgn0024733	20.895	21.3615	21.3591	21.7924	15.7222	18.6789	17.8164	0.63782	0.379243
C0H6Z8	FBgn0285947	18.6076	18.7237	19.4753	19.6625	14.8003	15.6305	15.6663	0.613043	0.365415
M9PBL3	FBgn0001233	19.2478	19.9381	19.4867	19.346	16.7037	15.6276	16.3348	0.612968	0.361671
Q9VUZ0	FBgn0011016	15.2039	15.7385	16.1583	16.9677	5.42455	12.604	11.7367	0.599842	0.209804
Q7K569	FBgn0022160	13.6206	16.263	13.9424	14.3426	12.346	12.1669	10.7759	0.579017	0.282445
P91929	FBgn0019957	14.3113	14.3149	14.4736	14.919	7.27903	12.5744	8.61817	0.570943	0.228362
A0A0B4KED0	FBgn0040007	16.8047	16.7458	17.7965	17.7972	12.7895	13.5926	14.7846	0.553096	0.334817
M9PCC1	FBgn0020618	18.3224	18.3717	18.6698	19.3162	13.4752	15.5657	15.4767	0.501862	0.274447
A0A0B4LEV3	FBgn0033317	16.2227	16.1698	17.7124	17.5957	12.8429	6.17805	14.9638	0.495031	0.160697
L0CPL5	FBgn0033699	20.8058	19.8964	20.2005	21.2251	15.9954	17.3712	17.2094	0.491407	0.27785
X2JDU0	FBgn0015756	19.4153	19.4193	19.7494	19.9312	14.8564	16.9527	17.0686	0.480406	0.290193
Q9VJD2	FBgn0032642	17.0449	16.7875	15.8089	16.8823	11.0552	8.77498	15.6362	0.461836	0.162255
C6SUV6	FBgn0020910	21.2137	21.3209	21.8627	21.8142	17.2993	18.7514	19.068	0.460876	0.321669
O16797	FBgn0020910	21.2137	21.3209	21.8627	21.8142	17.2993	18.7514	19.068	0.460876	0.321669
Q9VM57	FBgn0031878	16.1773	15.8707	15.1611	15.3252	12.4105	12.8139	13.82	0.450027	0.30461
Q9VTP4	FBgn0036213	17.629	18.5546	18.4539	18.7454	15.2244	14.3618	14.9857	0.442819	0.237544
Q8IGE1	FBgn0036213	17.629	18.5546	18.4539	18.7454	15.2244	14.3618	14.9857	0.442819	0.237544
Q7KTL4	FBgn0031878	16.1773	15.8707	15.1611	15.3252	13.1441	9.8884	13.82	0.432498	0.199335
Q9VS57	FBgn0035771	15.7942	15.6768	15.0222	15.6098	12.6179	12.3829	12.4695	0.42824	0.27487
Q9NJH7	FBgn0026259	17.5597	17.2124	18.3397	18.142	11.8547	15.3209	15.794	0.423963	0.210311
Q9W4E0	FBgn0029750	16.6118	16.5137	16.1564	16.2334	10.767	11.7898	15.5684	0.40468	0.176911
E1JJM9	FBgn0010198	16.4466	16.7427	17.1016	17.6575	9.04866	8.86667	15.5149	0.400508	0.125987
Q494K9	FBgn0026259	17.5597	17.2124	18.3397	18.142	12.3581	15.3209	15.794	0.393937	0.203378
Q9I7D3	FBgn0042134	15.1133	16.0127	16.4575	16.1925	9.39256	12.6888	14.6764	0.372677	0.1703
Q9W3W6	FBgn0287725	20.194	20.1427	21.3898	19.1822	17.8708	18.3884	17.8764	0.364347	0.190015
X2JE06	FBgn0032518	19.6814	19.9371	20.4879	20.7003	15.5601	16.753	18.1999	0.3569	0.1987
C6TP34	FBgn0264489	23.2537	23.5889	22.9816	23.1079	20.3788	19.7979	21.1505	0.346659	0.221139
A0A0B4JD11	FBgn0029176	14.8097	14.9341	16.2567	16.3778	10.88	12.6664	12.8635	0.341109	0.189027
O18338	FBgn0262518	16.7192	16.6053	16	16.3369	13.135	13.0095	14.8005	0.340674	0.205681
O15971	FBgn0015789	16.7192	16.6053	16	16.3369	13.135	13.0095	14.8005	0.340674	0.205681
M9PD75	FBgn0004363	15.7374	15.6355	16.3342	16.8486	11.8127	12.7406	13.4182	0.330772	0.196136
A8JNI2	FBgn0035253	14.2334	15.9886	14.9999	16.0948	12.176	6.44314	12.683	0.329762	0.114452
Q9V9W3	FBgn0039857	21.6203	22.0551	22.1622	22.4536	18.283	19.2735	19.3955	0.316933	0.21059
Q9VBN5	FBgn0039359	20.1374	20.2904	21.1877	21.1677	16.5726	17.7644	18.4144	0.315899	0.1877
Q0KHU2	FBgn0285926	14.9942	14.8897	15.9261	16.058	11.891	12.3954	12.3535	0.309568	0.187691
M9PGI7	FBgn0027587	15.3362	14.4721	14.6125	16.4143	8.30483	12.1443	10.526	0.303298	0.114999
D3DMQ1	FBgn0004047	20.9458	21.7031	22.0548	22.4114	17.6529	19.161	18.4169	0.302782	0.17405
A4UZZ4	FBgn0004507	18.1317	19.0097	19.9504	19.9299	16.3406	15.3426	15.7288	0.292044	0.133775
A1ZBL0	FBgn0284243	21.4842	21.2706	20.9549	20.9954	17.6079	17.1992	20.1262	0.272382	0.140448
Q9VPU5	FBgn0031288	19.9535	20.8498	19.919	20.4963	16.7508	16.6949	18.7526	0.262074	0.142518
O17445	FBgn0028697	20.8435	20.6142	21.3292	21.4579	15.7826	18.3834	19.301	0.259042	0.135958
Q9VGQ1	FBgn0037891	15.1168	16.0567	15.3955	15.4756	11.3419	12.034	14.4623	0.251886	0.134273
Q06559	FBgn0002622	19.7474	19.9448	19.9706	20.1963	16.6942	16.8386	17.708	0.25038	0.146618
Q9V3W7	FBgn0283477	19.549	19.776	19.7858	19.985	16.063	16.7115	17.9716	0.235356	0.134445
C6TP77	FBgn0036735	20.1572	19.8904	20.0326	20.8024	11.5826	13.3662	19.1767	0.2317	0.068894
Q9VZS5	FBgn0035422	15.916	15.6771	16.489	16.7168	13.1327	13.6316	11.2292	0.210377	0.0965785
A1A6X4	FBgn0026372	22.4623	22.6729	22.3827	23.4692	17.1272	20.4109	19.8718	0.208098	0.102592
Q9W0A8	FBgn0026372	22.4623	22.6729	22.3827	23.4692	17.1272	20.4109	19.8718	0.208098	0.102592
P55841	FBgn0017579	20.035	19.9896	20.7661	21.3818	15.6586	16.6155	18.5256	0.204603	0.0969152
Q5BIL1	FBgn0017579	20.035	19.9896	20.7661	21.3818	15.6586	16.6155	18.5256	0.204603	0.0969152
Q9XZJ4	FBgn0050382;FBgn0263121	18.364	18.7742	17.7944	18.863	15.5023	15.0204	15.8675	0.204534	0.103614
P31409	FBgn0005671	15.7101	16.1293	16.0274	15.7306	13.2144	13.104	13.7581	0.191984	0.114621
P55965	FBgn0011723	16.003	15.917	15.3658	15.2517	10.0327	14.8472	12.1463	0.185742	0.0719965
P36241	FBgn0285950	20.5893	20.4024	20.5365	21.298	16.8409	17.5643	18.4076	0.180959	0.102058
Q9VL89	FBgn0283478	15.6518	14.8906	16.576	16.2512	12.0571	14.2803	11.7555	0.179951	0.0814741
M9PB30	FBgn0053196	16.6078	15.614	15.5561	15.6652	12.6315	14.7792	10.3241	0.176469	0.066828
C9QP54	FBgn0011661	18.6689	18.8746	18.2256	18.2422	15.8927	15.6993	16.6498	0.17138	0.087956
C7LAH9	FBgn0011661	18.6689	18.8746	18.2256	18.2422	15.8927	15.6993	16.6498	0.17138	0.087956
M9PBG4	FBgn0052475	20.4095	20.7248	20.2744	19.6701	17.6597	17.3043	18.9681	0.170646	0.0881824
P41094	FBgn0010411	20.0349	20.5485	20.6795	20.682	17.4806	17.28	18.41	0.167756	0.0944483
P41093	FBgn0010409	20.4911	20.7248	21.1357	21.4058	16.7579	18.2545	18.8949	0.165281	0.0941066
Q9VVU2	FBgn0036825	17.3864	17.1846	18.2185	18.0204	14.9592	15.57	10.4981	0.158111	0.0545402
Q8IQA7	FBgn0001248	16.9278	17.4625	16.9851	16.95	14.1128	14.4533	15.3794	0.133876	0.0725618
B7Z0E0	FBgn0001248	16.9278	17.4625	16.9851	16.95	14.1128	14.4533	15.3794	0.133876	0.0725618
M9PFF0	FBgn0011272	20.5151	21.0611	21.6935	21.9116	17.9041	18.157	18.8436	0.130554	0.071763
Q9VJ19	FBgn0086710	17.5468	18.0082	18.5809	18.8426	13.9927	14.8829	16.5613	0.128165	0.0618457
A0A6H2EFE9	FBgn0052813	18.1313	17.522	18.3074	16.6635	16.0809	15.7231	10.8609	0.125448	0.039319
E2QD65	FBgn0010412	18.8062	19.0626	19.4273	20.2146	12.3849	16.5012	17.396	0.117426	0.0454612
Q8IMI7	FBgn0039757	16.3675	16.7425	17.1303	17.6276	12.8125	14.0475	14.7916	0.117036	0.0621365
Q9VU02	FBgn0261933	15.6937	16.605	16.1529	16.3903	10.0622	14.6057	14.3265	0.11266	0.0483075
A0A0B4LG52	FBgn0034743	19.9189	19.9734	20.4858	20.7726	16.1193	17.5057	18.4695	0.108976	0.0575669
P08841	FBgn0288686	18.4081	18.4105	17.8963	17.9796	15.5668	14.9731	16.6409	0.106345	0.0511579
M9PGA7	FBgn0000667	15.2177	15.2481	15.2715	15.7148	12.1913	13.5232	9.40038	0.104738	0.041776
X2J950	FBgn0010265	16.6478	17.2765	17.8475	17.8319	14.0103	15.0864	14.8565	0.0892318	0.0456196
M9PC41	FBgn0053196	16.6078	15.614	15.5561	15.6652	12.9682	14.7792	10.4991	0.0850688	0.0313998
P50887	FBgn0015288	22.4294	21.9648	22.6925	23.0775	18.4474	20.3264	20.2	0.072187	0.0396589
M9PEC8	FBgn0261797	20.9207	21.257	20.9192	21.0507	18.1247	18.7977	18.8394	0.0632735	0.0354153
M9PE73	FBgn0261797	20.9207	21.257	20.9192	21.0507	18.1247	18.7977	18.8394	0.0632735	0.0354153
Q9VHS8	FBgn0037573	18.4345	18.4614	18.2549	18.0744	15.9463	15.789	16.0806	0.0596706	0.0285282
Q8MLY8	FBgn0039713	21.6688	21.9094	22.0015	22.6495	18.062	19.7415	19.4917	0.0580975	0.0321081
P09180	FBgn0003279	21.4056	22.0801	21.9413	22.5583	18.8214	18.6589	19.7345	0.0553098	0.0301258
X2JC82	FBgn0001226	17.0319	16.3032	16.1461	18.485	11.4343	10.961	14.0131	0.0408323	0.0133575
M9MS48	FBgn0030479	18.4376	18.8933	19.0078	19.2741	15.9089	16.2147	16.46	0.0406323	0.020414
A0A0C4DHG5	FBgn0004587	20.7761	20.6833	20.9247	21.249	16.8463	15.9062	19.9952	0.0320093	0.0128908
M9PHM6	FBgn0035753	21.1018	20.742	20.9567	21.4469	17.7587	18.4139	19.0615	0.0285654	0.0156977
P19889	FBgn0000100	14.0933	15.1656	16.3397	16.5984	10.313	5.9961	14.4913	0.0273296	0.00755151
M9PB31	FBgn0053196	16.6078	15.614	15.5561	15.6652	13.2039	14.7792	9.63858	0.0270015	0.00908602
Q8T3U2	FBgn0033912	18.8618	19.1397	19.12	19.7001	15.4166	16.8188	17.0716	0.0148523	0.00743418
O02373	FBgn0261445	14.7818	16.0205	15.5479	16.2763	12.1184	12.9431	13.5885	0.00200197	0.00107408
P55830	FBgn0017545	19.4843	19.5852	20.1481	20.3567	16.6918	17.7161	17.0228	-0.00272951	0.00133223
Q05344	FBgn0010278	15.0792	15.24	15.6049	16.1147	10.9877	12.7327	13.9512	-0.0184661	0.00945709
P18091	FBgn0000667	15.2177	15.2481	15.2715	15.7148	11.7166	13.5232	12.8748	-0.0204299	0.0112261
Q9V9M7	FBgn0032987	17.9971	18.2843	18.4555	18.9517	15.072	15.637	16.3483	-0.0218814	0.0109554
Q8MZI3	FBgn0035720	14.4236	14.5691	14.5137	14.5645	10.9802	11.9769	13.315	-0.0234736	0.0130106
P47938	FBgn0011761	17.1017	17.7033	18.0085	18.6848	13.6909	14.2581	16.2629	-0.0384478	0.0172849
X2JCX8	FBgn0004403;FBgn0004404	20.1026	20.4847	20.6786	21.6779	16.7676	17.9192	18.0232	-0.0454182	0.0225575
Q9VFT4	FBgn0015778	17.0831	16.6668	17.1127	18.0678	11.5761	8.91156	16.2849	-0.0563232	0.0165155
X2J5G6	FBgn0005593	19.841	20.155	20.5112	20.7092	17.3245	18.118	17.9832	-0.122299	0.0680648
Q9V597	FBgn0285949	18.4593	19.0534	19.3843	19.5167	16.5603	16.7895	16.1004	-0.12647	0.0615393
Q9V9T5	FBgn0039877	28.6712	28.4353	28.3659	28.581	24.2835	26.6247	27.461	-0.138352	0.0761827
P49630	FBgn0002579	17.5212	17.5221	18.9515	19.0184	14.4015	16.5594	15.6431	-0.138816	0.0643497
Q9VNE9	FBgn0037351	19.7276	19.567	19.7808	20.2131	16.8006	17.3432	18.0657	-0.160436	0.0902314
A0A0B4KH58	FBgn0038967	15.6103	16.3476	15.6423	15.5501	10.0865	14.0827	15.2312	-0.162317	0.0676679
Q9VZC8	FBgn0035541	14.1002	15.2388	15.388	15.6584	12.126	13.2633	12.0446	-0.165323	0.090262
Q9U9Q4	FBgn0022023	12.5178	13.0324	13.2919	13.2836	8.98176	11.2776	11.6062	-0.171917	0.10173
Q9VH69	FBgn0261599	15.8559	16.0257	16.2033	16.575	10.0548	14.3573	14.9154	-0.175221	0.077287
P08736	FBgn0284245	22.2666	22.3166	22.1431	21.9634	20.1215	20.1289	19.8624	-0.185934	0.101234
Q9VNC3	FBgn0037332	17.7653	17.0932	16.6667	16.9687	6.65775	16.3575	15.8358	-0.188062	0.0543695
M9MS06	FBgn0000667	15.2177	15.2481	15.2715	15.7148	12.999	13.5232	10.3838	-0.202162	0.0886492
Q7KR04	FBgn0033555	16.3145	15.4074	15.8836	16.0131	13.7051	12.941	14.4304	-0.214237	0.114518
X2JF59	FBgn0040309	22.0179	22.8719	22.136	22.3188	19.9925	19.9041	20.8697	-0.218189	0.128031
F6J6B9	FBgn0040309	22.0179	22.8719	22.136	22.3188	19.9925	19.9041	20.8697	-0.218189	0.128031
P18824	FBgn0000117	22.9251	23.4319	22.5361	22.7095	20.1589	19.7233	22.316	-0.219168	0.112025
Q9V3G1	FBgn0261602	22.0506	22.199	22.7299	23.0706	19.7305	20.2389	20.0424	-0.219708	0.134932
A8E6J4	FBgn0000150	17.1469	18.0421	17.7007	17.8412	15.6275	15.1011	15.3599	-0.232337	0.117026
Q9VDE5	FBgn0010770	14.0829	14.4174	15.0225	15.3293	10.0219	13.4117	12.2084	-0.237206	0.121466
Q94522	FBgn0004888	14.7677	14.4168	14.6795	15.0624	11.6542	13.3487	11.8686	-0.243438	0.139726
Q05825	FBgn0010217	20.6829	20.9059	20.8559	21.0586	18.3924	17.8048	19.5417	-0.246386	0.141145
L0MQ04	FBgn0010217	20.6829	20.9059	20.8559	21.0586	18.3924	17.8048	19.5417	-0.246386	0.141145
A0A0B4LHK4	FBgn0043884	16.7848	16.5766	16.7321	18.1254	7.55123	11.3836	16.1823	-0.251935	0.0739063
X2JGM9	FBgn0011284	18.9906	20.0059	20.1196	21.0085	16.4537	17.4138	17.9118	-0.253425	0.139637
A0A0B4KHZ8	FBgn0043884	16.7848	16.5766	16.7321	18.1254	10.5676	10.1676	16.1823	-0.264928	0.0851898
P13060	FBgn0000559	19.6617	20.3187	20.4414	20.6132	17.8381	18.1468	17.7738	-0.265608	0.151269
P21187	FBgn0265297	16.8698	17.27	17.5814	18.5546	13.0781	14.6425	16.0399	-0.265684	0.134387
P35381	FBgn0011211	20.9511	21.1058	21.2331	21.1959	18.9058	18.6628	19.3614	-0.273395	0.164373
Q9V3E7	FBgn0010774	16.8923	16.5511	17.3753	17.3572	14.8924	14.8479	14.284	-0.276534	0.142944
A0A0B4K725	FBgn0043884	16.7848	16.5766	16.7321	18.1254	10.3207	11.3962	16.1823	-0.28004	0.095627
P48159	FBgn0010078	18.4887	18.9223	19.1723	20.0145	15.8207	16.5173	17.129	-0.284597	0.161221
Q9VKD8	FBgn0032388	16.5775	16.4315	16.7655	18.1241	13.0846	14.941	12.9603	-0.288815	0.137561
Q95TU2	FBgn0032388	16.5775	16.4315	16.7655	18.1241	13.0846	14.941	12.9603	-0.288815	0.137561
X2JB48	FBgn0003360	20.4839	19.8403	20.7281	21.0414	16.9921	18.1295	19.4031	-0.295929	0.172609
Q9VWV6	FBgn0022355	14.1581	15.3088	14.8548	15.4438	13.1832	9.03054	12.4689	-0.299583	0.119402
Q9VD08	FBgn0038967	15.6103	16.3476	15.6423	15.5501	12.024	14.0827	15.2312	-0.302832	0.161503
A0A0B4KHR8	FBgn0043884	16.7848	16.5766	16.7321	18.1254	10.4112	12.1767	16.1823	-0.308207	0.111924
M9PE74	FBgn0261710	16.5184	18.5791	18.5993	18.7921	12.4459	16.4931	17.1963	-0.309807	0.129163
Q9W2U7	FBgn0261710	16.5184	18.5791	18.5993	18.7921	12.717	16.4931	17.1963	-0.320512	0.137388
M9PEX3	FBgn0011723	16.003	15.917	15.3658	15.2517	13.2118	14.8472	12.7395	-0.323093	0.158959
A0A0H4XWY3	FBgn0043884	16.7848	16.5766	16.7321	18.1254	10.744	12.5797	16.1823	-0.336595	0.129646
D3DMZ8	FBgn0260944	18.6359	19.0977	19.2764	19.5148	16.3735	17.4413	16.8841	-0.337867	0.19534
Q02427	FBgn0260944	18.6359	19.0977	19.2764	19.5148	16.3735	17.4413	16.8841	-0.337867	0.19534
Q4V5X9	FBgn0034968	18.323	19.1398	18.765	18.3949	16.7783	16.5246	17.1409	-0.359263	0.190796
C6SUW3	FBgn0010408	19.9758	20.1977	20.3818	20.881	17.4454	18.9809	16.9427	-0.360937	0.193816
Q9V4C1	FBgn0039897	18.6158	18.9546	18.356	18.2958	16.114	16.1991	17.9399	-0.395187	0.211445
Q8SXK8	FBgn0039897	18.6158	18.9546	18.356	18.2958	16.114	16.1991	17.9399	-0.395187	0.211445
L0MLJ3	FBgn0039897	18.6158	18.9546	18.356	18.2958	16.114	16.1991	17.9399	-0.395187	0.211445
H9XVM9	FBgn0039897	18.6158	18.9546	18.356	18.2958	16.114	16.1991	17.9399	-0.395187	0.211445
H9XVM8	FBgn0039897	18.6158	18.9546	18.356	18.2958	16.114	16.1991	17.9399	-0.395187	0.211445
D0IQE7	FBgn0039897	18.6158	18.9546	18.356	18.2958	16.114	16.1991	17.9399	-0.395187	0.211445
Q1RKY9	FBgn0039897	18.6158	18.9546	18.356	18.2958	16.114	16.1991	17.9399	-0.395187	0.211445
Q8IMB9	FBgn0039897	18.6158	18.9546	18.356	18.2958	16.114	16.1991	17.9399	-0.395187	0.211445
Q8IMB8	FBgn0039897	18.6158	18.9546	18.356	18.2958	16.114	16.1991	17.9399	-0.395187	0.211445
Q9VGU5	FBgn0037855	15.5629	16.1133	15.4948	16.013	12.468	14.3882	14.4505	-0.401786	0.259743
F0JAP1	FBgn0086357	17.3951	17.3193	16.9339	17.5395	15.0006	15.4034	15.4541	-0.408642	0.241782
Q8STG9	FBgn0086357	17.3951	17.3193	16.9339	17.5395	15.0006	15.4034	15.4541	-0.408642	0.241782
A4V1N9	FBgn0003149	16.7099	14.9132	15.8687	16.8197	11.5864	15.0554	14.4206	-0.419623	0.208491
X2JC31	FBgn0000319	16.7803	16.5988	16.4246	16.0761	11.7604	12.3895	16.864	-0.443231	0.16774
Q9VUA0	FBgn0036386	15.2609	15.1928	15.2702	15.6066	12.0073	13.7554	14.1843	-0.450435	0.311286
X2JAG8	FBgn0027587	15.3362	14.4721	14.6125	16.4143	12.4649	12.722	11.9328	-0.456453	0.262655
P06603	FBgn0003884	21.3078	21.5451	21.0298	21.1295	19.4097	18.7605	20.062	-0.456951	0.276221
C7LA75	FBgn0266599	22.4777	22.668	22.2962	22.4988	20.1987	20.8232	21.0419	-0.46546	0.320898
A0A0B4JDC3	FBgn0037855	15.5629	16.1133	15.4948	16.013	12.8359	14.3882	14.4505	-0.474249	0.323541
Q9VCA8	FBgn0043884	16.7848	16.5766	16.7321	18.1254	12.9031	12.7436	16.1823	-0.48268	0.233998
X2JCS6	FBgn0014026	19.7343	20.342	20.8086	20.8913	18.7086	17.7797	17.9064	-0.487043	0.270259
Q9VHE5	FBgn0037686	22.2409	22.4297	22.7614	22.8944	20.0783	20.7998	21.0334	-0.490628	0.361063
B7YZI8	FBgn0287631;FBgn0287632	19.6449	20.2976	19.4822	20.463	17.8251	17.6066	18.2062	-0.497646	0.312778
Q9VA12	FBgn0261395	18.2146	19.0079	18.4769	18.1215	16.8509	16.9828	16.415	-0.512933	0.272398
P18053	FBgn0261394	18.2146	19.0079	18.4769	18.1215	16.8509	16.9828	16.415	-0.512933	0.272398
E2QD64	FBgn0266570	15.6712	15.5758	16.0757	16.8489	13.0755	12.7341	15.0036	-0.519254	0.331586
C9QP01	FBgn0039149	14.9255	11.8408	14.7623	15.2927	11.572	12.9048	12.8309	-0.523632	0.282673
P02283	FBgn0053868;FBgn0053870;FBgn0053872;FBgn0053874;FBgn0053876;FBgn0053878;FBgn0053880;FBgn0053882;FBgn0053884;FBgn0053886;FBgn0053888;FBgn0053890;FBgn0053892;FBgn0053894;FBgn0053896;FBgn0053898;FBgn0053900;FBgn0053902;FBgn0053904;FBgn0053906;FBgn0053908;FBgn0053910;FBgn0061209	21.2754	22.8425	21.8928	21.5455	20.768	19.5812	20.0016	-0.53167	0.270059
A0A0B4K657	FBgn0266756	17.5594	18.3693	16.8281	18.4932	15.4966	15.2501	16.5465	-0.535661	0.311232
Q0E9E2	FBgn0027580	29.7586	29.3651	29.0656	29.6468	26.6561	28.2009	28.1868	-0.536436	0.393176
G3KKP7	FBgn0035811	15.157	15.4434	15.1152	14.5854	14.1998	11.3401	12.6674	-0.545449	0.237664
M9PB20	FBgn0031496	22.3445	23.033	22.653	22.1251	21.0907	20.768	20.8982	-0.555101	0.330192
Q9VQL0	FBgn0031496	22.3445	23.033	22.653	22.1251	21.0907	20.768	20.8982	-0.555101	0.330192
M9PEB9	FBgn0031496	22.3445	23.033	22.653	22.1251	21.0907	20.768	20.8982	-0.555101	0.330192
P40945	FBgn0013749	16.59	16.8115	16.9566	16.6987	14.8464	14.4016	15.7916	-0.55568	0.331976
Q9W0B8	FBgn0025725	15.7279	15.937	15.283	15.3439	14.1964	13.3169	13.9419	-0.564113	0.321996
M9PDC9	FBgn0266347	17.3462	16.5823	17.1393	17.4166	14.3928	15.1949	16.3537	-0.572756	0.35634
Q9NFR5	FBgn0266347	17.3462	16.5823	17.1393	17.4166	14.3928	15.1949	16.3537	-0.572756	0.35634
A8JNX5	FBgn0266347	17.3462	16.5823	17.1393	17.4166	14.3928	15.1949	16.3537	-0.572756	0.35634
A0A0S0WNY8	FBgn0266347	17.3462	16.5823	17.1393	17.4166	14.3928	15.1949	16.3537	-0.572756	0.35634
B7YZK4	FBgn0259682	17.6024	16.0516	18.124	18.8646	13.4932	15.7043	16.6075	-0.576694	0.303641
Q9VCD4	FBgn0039149	14.9255	13.1138	14.7623	15.2927	12.1938	12.9048	12.8309	-0.581486	0.382345
Q4V5H0	FBgn0039149	14.9255	12.9874	14.7623	15.2927	12.1755	12.9048	12.8309	-0.590663	0.383055
X2J9P9	FBgn0000392	19.7355	19.6127	19.9038	20.843	12.3489	15.7025	19.9025	-0.597495	0.214919
Q9VYW4	FBgn0030321	15.8141	15.448	17.2501	17.3505	14.901	13.3368	13.8449	-0.600659	0.300601
M9PBM1	FBgn0017457	15.0844	13.7792	14.7679	15.2918	13.1313	13.2198	8.27857	-0.622321	0.24936
Q01604	FBgn0250906	18.2718	19.037	19.4285	20.0972	17.0591	16.5995	17.3809	-0.662601	0.418913
Q9VFF0	FBgn0038271	14.0043	13.7916	13.9507	13.871	13.0702	10.2922	9.71489	-0.669714	0.277029
H1UUP7	FBgn0003721	21.9659	22.7742	22.0033	21.6774	20.5425	20.281	21.4749	-0.708119	0.449373
A4V4A5	FBgn0020255	17.5245	18.1847	17.5692	18.332	15.7132	16.1526	16.6523	-0.714717	0.485357
A8DZ29	FBgn0023213	24.1044	24.7939	24.2933	24.4058	22.9364	23.05	22.2183	-0.752623	0.495361
P02299	FBgn0051613;FBgn0053803;FBgn0053806;FBgn0053809;FBgn0053812;FBgn0053815;FBgn0053818;FBgn0053821;FBgn0053824;FBgn0053827;FBgn0053830;FBgn0053833;FBgn0053836;FBgn0053839;FBgn0053842;FBgn0053845;FBgn0053848;FBgn0053851;FBgn0053854;FBgn0053857;FBgn0053860;FBgn0053863;FBgn0053866	22.0915	23.1283	22.1032	21.911	21.4234	20.5149	20.2041	-0.756664	0.407715
O18332	FBgn0285937	17.5495	17.3153	17.1529	16.9971	16.0055	15.4971	15.8798	-0.76659	0.441824
P29310	FBgn0004907	20.3958	20.4594	19.8749	19.5627	19.17	18.3911	18.171	-0.780659	0.422714
Q8IRG6	FBgn0002183	15.5875	13.4112	15.738	16.0823	12.2923	14.1123	14.4411	-0.784874	0.499054
A1Z784	FBgn0033246	27.1093	26.5928	26.7064	27.1187	23.1468	25.9199	26.3848	-0.788798	0.540025
A9UNF6	FBgn0032788	19.6608	18.7756	14.8215	20.9359	8.30282	18.3058	11.8054	-0.789751	0.198774
Q9VIC6	FBgn0083963	17.0919	18.0196	16.4699	16.454	15.8251	15.6463	16.2937	-0.796893	0.433205
H0RNE1	FBgn0031479	17.7035	18.4713	17.7755	18.2936	16.3312	16.3406	16.873	-0.801501	0.527063
Q9VQI7	FBgn0031479	17.7035	18.4713	17.7755	18.2936	16.3312	16.3406	16.873	-0.801501	0.527063
Q9VAX8	FBgn0039566	19.2157	19.816	19.6648	20.0776	17.775	18.3906	17.8331	-0.803443	0.565431
Q9VIV8	FBgn0032788	19.6608	18.7756	14.8215	20.9359	12.5943	18.3058	5.76766	-0.808022	0.194642
Q9VEB1	FBgn0262559	16.1711	17.8229	17.2547	17.5416	15.4613	15.4389	16.2602	-0.826428	0.531643
P10987	FBgn0000042	22.1433	22.1242	22.1551	22.0097	21.0345	19.5396	20.7471	-0.831537	0.506961
E1JJ98	FBgn0003464	16.8856	18.2516	17.4719	17.7563	16.3747	15.6615	15.9581	-0.833217	0.483871
P27398	FBgn0003464	16.8856	18.2516	17.4719	17.7563	16.3747	15.6615	15.9581	-0.833217	0.483871
P23128	FBgn0004419	19.0401	18.241	19.1357	20.783	7.89366	13.6279	19.043	-0.847258	0.249755
P20354	FBgn0001123	16.6034	16.7049	16.4369	16.0417	15.4228	14.272	15.4569	-0.85432	0.484717
A0A0B4LGI1	FBgn0001123	16.6034	16.7049	16.4369	16.0417	15.4228	14.272	15.4569	-0.85432	0.484717
P16378	FBgn0001122	16.6034	16.7049	16.4369	16.0417	15.4228	14.272	15.4569	-0.85432	0.484717
P20353	FBgn0001104	16.6034	16.7049	16.4369	16.0417	15.4228	14.272	15.4569	-0.85432	0.484717
P25157	FBgn0000384	16.6034	16.7049	16.4369	16.0417	15.4228	14.272	15.4569	-0.85432	0.484717
A0A0B4LFD2	FBgn0001220	15.3014	15.1751	15.0891	14.9075	13.9124	14.0994	12.6791	-0.864467	0.518513
Q9W5R5	FBgn0040011	16.2533	15.3143	15.6823	17.0695	10.4437	12.9228	16.1677	-0.871786	0.409673
A0A0B4KFZ9	FBgn0013981;FBgn0051611;FBgn0053871;FBgn0053873;FBgn0053875;FBgn0053883;FBgn0053885;FBgn0053887;FBgn0053889;FBgn0053891;FBgn0053893;FBgn0053895;FBgn0053897;FBgn0053899;FBgn0053901;FBgn0053903;FBgn0053905;FBgn0053907;FBgn0053909	21.8573	23.4141	22.4684	22.1374	21.6023	20.8034	21.1232	-0.879807	0.515605
Q05856	FBgn0262601	14.4378	14.3779	14.9786	16.0952	12.2209	13.9349	11.5266	-0.885155	0.585124
A0A0B4K7G4	FBgn0002780	18.0798	17.8581	18.748	18.899	16.6273	17.4536	15.4338	-0.888984	0.52162
O97182	FBgn0001961	15.458	15.0576	15.0266	15.1948	13.674	14.6114	11.5628	-0.891819	0.481608
Q9V3H9	FBgn0028471	22.4981	22.5967	22.5126	23.4687	20.2369	20.0403	22.4468	-0.933295	0.715199
B3DMP7	FBgn0023477	14.4172	15.379	15.0677	15.2894	13.573	12.7316	14.2922	-0.940049	0.678943
P54397	FBgn0013269	19.965	19.6287	20.905	21.1602	18.1433	19.4868	18.7831	-0.953915	0.726191
D1Z363	FBgn0000359	21.2666	21.2133	16.0705	22.3963	11.3596	20.8209	15.6915	-0.978875	0.275719
X2JCE8	FBgn0284408	19.4383	19.8267	19.3997	19.1424	18.1925	18.183	18.6334	-0.980905	0.651905
Q9VCK0	FBgn0040227	17.7838	18.5959	18.4411	18.588	17.077	17.1361	16.392	-1.0091	0.64634
M9PEV2	FBgn0035953	16.541	16.5888	16.1872	16.9425	14.7127	15.3938	15.5468	-1.01675	0.772135
Q9VSS9	FBgn0035953	16.541	16.5888	16.1872	16.9425	14.7127	15.3938	15.5468	-1.01675	0.772135
B5RJH6	FBgn0040011	16.2533	15.3143	15.6823	17.0695	12.743	12.9228	16.1677	-1.03023	0.623013
Q9W528	FBgn0025627	18.9974	18.2312	18.1782	18.9741	16.017	17.4163	18.43	-1.03584	0.708835
A0A0B4KG70	FBgn0027951	18.831	18.5474	18.0629	18.9454	16.779	18.0981	16.4529	-1.0367	0.658104
Q9VNF6	FBgn0027951	18.831	18.5474	18.0629	18.9454	16.779	18.0981	16.4529	-1.0367	0.658104
B7Z0T5	FBgn0027951	18.831	18.5474	18.0629	18.9454	16.779	18.0981	16.4529	-1.0367	0.658104
Q9VNF7	FBgn0027951	18.831	18.5474	18.0629	18.9454	16.779	18.0981	16.4529	-1.0367	0.658104
Q9U6X3	FBgn0027951	18.831	18.5474	18.0629	18.9454	16.779	18.0981	16.4529	-1.0367	0.658104
Q9VHX4	FBgn0037537	21.2366	21.8703	21.3103	21.1079	20.4841	20.2756	19.644	-1.04397	0.668925
B3DNA9	FBgn0000360	19.5318	19.0049	18.1031	19.7938	10.5779	19.4367	15.9693	-1.05029	0.366474
Q9W3C2	FBgn0030061	13.1306	13.183	15.0136	15.5726	11.9244	13.4912	11.8853	-1.10705	0.775786
O97125	FBgn0001230	15.9661	16.2579	16.1732	15.9464	14.9542	14.6639	15.4223	-1.12367	0.780842
Q9VKG9	FBgn0032362	16.6317	16.9298	16.6804	16.6048	5.93096	11.0011	17.8713	-1.1316	0.322673
L0MPS3	FBgn0087002	17.1402	18.5288	16.345	16.9509	16.9311	16.8035	13.371	-1.20046	0.518137
A0A0B4K7J2	FBgn0039302	21.3177	19.9722	19.4102	20.5254	19.6456	19.5748	18.6097	-1.2016	0.71118
Q9VBX1	FBgn0259152	13.6751	14.2224	14.4031	15.2206	12.6332	8.68185	14.2975	-1.20328	0.637971
Q24439	FBgn0016691	13.2434	15.5308	15.788	16.0587	14.4363	13.4914	12.9659	-1.22567	0.731088
Q9V4F9	FBgn0039923	19.1724	18.5214	17.5722	19.2171	13.3948	17.6696	19.1693	-1.23255	0.616612
Q9VW15	FBgn0005386	16.5866	14.8056	12.207	15.5668	14.3576	15.2528	12.9227	-1.25384	0.566844
E1JGV6	FBgn0259937	18.168	18.4311	18.2668	20.172	16.418	17.1835	17.4244	-1.27037	1.11774
H5V894	FBgn0259937	18.168	18.4311	18.2668	20.172	16.418	17.1835	17.4244	-1.27037	1.11774
P61209	FBgn0010348	17.2211	16.8115	17.4298	17.3524	15.4947	14.4016	17.6982	-1.27111	0.768314
A0A0B4KFL1	FBgn0037698	17.4856	17.1818	17.2458	17.2746	14.9161	17.4687	16.4328	-1.30315	0.851168
Q9VHD1	FBgn0037698	17.4856	17.1818	17.2458	17.2746	14.9161	17.4687	16.4328	-1.30315	0.851168
A0A0B4KGL1	FBgn0037698	17.4856	17.1818	17.2458	17.2746	14.9161	17.4687	16.4328	-1.30315	0.851168
A0A0B4KFG7	FBgn0037698	17.4856	17.1818	17.2458	17.2746	14.9161	17.4687	16.4328	-1.30315	0.851168
E4NKN3	FBgn0003062	18.2043	18.6806	17.445	19.5645	12.9676	18.8662	13.0952	-1.34263	0.5246
H0RNN8	FBgn0032050	16.4483	19.0996	18.3994	18.431	17.3689	18.272	15.9564	-1.49241	0.834756
P35415	FBgn0003149	16.167	10.7403	16.4308	16.6831	14.9867	15.6158	10.0417	-1.49615	0.554067
Q4AB57	FBgn0053853;FBgn0053856;FBgn0053859	15.2373	17.4568	17.3664	16.6236	16.7071	15.4824	15.1108	-1.49668	0.792501
P84051	FBgn0051618;FBgn0053808;FBgn0053814;FBgn0053817;FBgn0053820;FBgn0053823;FBgn0053826;FBgn0053829;FBgn0053832;FBgn0053835;FBgn0053838;FBgn0053841;FBgn0053844;FBgn0053847;FBgn0053850;FBgn0053862;FBgn0053865	15.2373	17.4568	17.3664	16.6236	16.7071	15.4824	15.1108	-1.49668	0.792501
M9NDX3	FBgn0004924	15.621	15.7616	16.7753	17.63	9.62939	17.0697	12.379	-1.58744	0.636027
Q9VM69	FBgn0026196	16.4721	15.5209	18.0021	19.1704	14.7587	16.7188	16.5428	-1.60023	1.18254
P15348	FBgn0284220	15.3121	14.9724	15.8361	17.496	13.5954	15.3565	14.1869	-1.60356	1.481
Q494M1	FBgn0004924	15.621	15.7616	16.7753	17.63	10.4997	17.0697	12.6877	-1.60513	0.691685
Q9VFC7	FBgn0038294	16.1154	13.9905	13.0213	13.3109	14.4895	14.818	14.1344	-1.63874	0.801995
Q70VI1	FBgn0038294	16.1154	13.9905	13.0213	13.3109	14.4895	14.818	14.1344	-1.63874	0.801995
E1JHJ5	FBgn0264695	18.2357	16.9812	15.6749	19.2656	16.3818	17.4856	13.8283	-1.69227	0.916475
C0PVD4	FBgn0000357	18.3589	17.9089	14.4133	19.3591	6.79112	18.8032	6.71604	-1.72616	0.429715
Q9Y134	FBgn0001986	21.7228	21.2405	21.4574	22.591	19.3769	21.8829	21.3341	-1.74164	1.63424
Q95TN8	FBgn0260399	12.8896	11.8673	17.1348	17.7001	15.3027	14.6552	9.64929	-1.74984	0.634118
P07184	FBgn0000357	18.3589	17.9089	14.4133	19.3591	12.3683	18.8032	10.0278	-1.7522	0.563003
Q95083	FBgn0016697	16.8508	16.9148	16.3009	16.6938	16.5186	16.5293	14.7827	-1.79422	1.11707
A0A0B4KGX7	FBgn0260399	12.096	11.5414	17.1348	17.7001	15.3027	14.6552	11.4145	-1.80758	0.685015
Q9VA48	FBgn0039795	20.5723	12.911	11.9917	20.4484	19.0604	17.8564	18.346	-1.86388	0.597054
Q7K1P6	FBgn0039795	20.5723	8.68275	12.4482	20.4484	19.0604	17.8564	18.346	-1.86844	0.53048
P22700	FBgn0263006	17.0227	14.7211	17.7417	18.9479	16.7291	16.2029	15.3416	-1.90735	1.22326
A0A0B4LGB7	FBgn0263006	17.0227	14.7211	17.7417	18.9479	16.7291	16.2029	15.3416	-1.90735	1.22326
Q0E8T1	FBgn0250847	14.6821	13.5931	13.7723	11.1108	14.0569	13.7315	14.3813	-2.06111	1.11778
Q9VEP9	FBgn0266917	15.9911	15.1557	16.516	17.2033	15.4052	15.777	16.4549	-2.09814	1.90372
Q9W5A7	FBgn0029568	17.1352	16.8727	10.955	17.4776	15.9129	16.9441	16.3371	-2.14263	1.07769
A0A023GQA5	FBgn0002031	11.8866	14.5717	14.7378	14.4545	12.8522	15.5411	12.4876	-2.26181	1.3447
Q9VQB3	FBgn0031417	16.789	15.8476	16.4808	16.7717	16.5343	17.3099	10.201	-2.29188	1.02174
Q4V5V9	FBgn0250847	14.6821	13.5931	12.453	11.9682	14.0569	13.7315	14.3813	-2.29559	1.31968
M9PE54	FBgn0031417	16.789	15.8476	16.4808	16.7717	16.5343	17.3099	11.253	-2.29569	1.09728
Q4V4H8	FBgn0037197	17.4483	16.1042	12.7552	17.2686	9.4522	15.9358	18.5633	-2.35316	0.904554
Q9VNQ5	FBgn0037197	17.4483	16.1042	12.2987	17.2686	10.6658	15.9358	18.5633	-2.36908	0.94862
Q9VXE6	FBgn0061200	14.3138	13.436	14.0815	15.7379	12.2143	15.3524	14.1597	-2.43902	2.2546
A8JV18	FBgn0061200	14.3138	13.436	14.0815	15.7379	12.2916	15.3524	14.1597	-2.44856	2.28555
P07186	FBgn0000358	20.5821	19.7295	15.9199	21.5673	12.2073	21.7449	14.8922	-2.49961	0.832082
P08120	FBgn0000299	20.6591	20.9621	19.8635	20.3904	18.5907	22.3694	20.1479	-2.50793	1.59984
Q7JXA8	FBgn0004400	17.9637	14.8836	15.6729	18.238	16.5974	17.0071	18.6845	-2.78578	1.9034
Q8IQQ0	FBgn0010352	13.1686	12.4381	13.9851	14.7104	14.1768	13.8952	12.5615	-2.79965	2.30642
Q8MRD2	FBgn0004777	20.109	14.9362	13.7502	19.8118	8.53875	18.8012	21.281	-2.82585	0.85979
O97064	FBgn0004777	20.109	14.9362	11.0809	19.8118	11.3791	18.8012	21.281	-2.8405	0.870344
Q9VV18	FBgn0036594	18.5174	15.9889	12.6604	18.6147	10.8287	17.4119	19.8842	-2.86987	1.09093
B7YZW2	FBgn0087041	20.6663	20.3147	20.1204	21.1562	21.1432	21.6439	20.2126	-2.96609	2.54848
P29613	FBgn0086355	16.6108	17.1583	17.1254	16.5123	18.1283	18.0695	11.974	-2.97599	1.37757
Q8SZK9	FBgn0287234	15.6901	13.3015	11.4123	15.3849	11.5349	13.3422	17.4067	-2.982	1.36086
A0A0B4KHZ4	FBgn0051140	18.3772	18.7729	18.8375	18.9035	18.0385	17.63	21.4255	-3.08842	2.11044
Q7KS35	FBgn0051140	18.3772	18.7729	18.8375	18.9035	18.0385	17.63	21.4255	-3.08842	2.11044
Q7KS34	FBgn0051140	18.3772	18.7729	18.8375	18.9035	18.0385	17.63	21.4255	-3.08842	2.11044
A8JR94	FBgn0051140	18.3772	18.7729	18.8375	18.9035	18.0385	17.63	21.4255	-3.08842	2.11044
A0A0B4K716	FBgn0051140	18.3772	18.7729	18.8375	18.9035	18.0385	17.63	21.4255	-3.08842	2.11044
Q9VCF2	FBgn0051140	18.3772	18.7729	18.8375	18.9035	18.0385	17.63	21.4255	-3.08842	2.11044
Q9VZF9	FBgn0035513	17.4362	12.977	12.9642	16.9321	12.9293	15.3709	19.176	-3.16773	1.29413
Q9VVZ7	FBgn0036873	15.7433	12.3186	12.9115	16.0464	10.1257	15.462	17.3037	-3.16894	1.53976
A8JNP1	FBgn0000116	11.9935	10.5667	13.2943	15.1774	13.0299	13.3092	13.0429	-3.17081	3.34915
Q9VVZ6	FBgn0036872	15.7433	9.5479	13.785	16.0464	12.1805	15.462	17.3037	-3.18357	1.53123
Q4ABE3	FBgn0053801	14.1168	12.0679	17.4467	16.8526	16.4815	17.8934	16.5774	-3.27121	1.74403
P07185	FBgn0000355	21.4583	20.7626	17.174	22.2946	10.4079	23.601	15.3801	-3.31187	0.999637
P54385	FBgn0001098	13.0943	13.7437	14.1774	15.9312	6.46473	15.6073	16.0621	-3.34448	1.74055
Q9VGA3	FBgn0038017	16.5764	13.4577	15.4227	16.9867	9.7988	16.5274	18.8319	-3.41151	1.55544
Q9VV17	FBgn0036593	16.3284	12.6403	13.6979	16.5763	5.86192	17.1002	17.857	-3.47794	1.31188
A1Z909	FBgn0033741	15.5267	14.3223	17.059	17.169	17.3828	18.0509	16.0322	-3.5997	2.45524
P02255	FBgn0051617;FBgn0053804;FBgn0053810;FBgn0053813;FBgn0053816;FBgn0053819;FBgn0053822;FBgn0053825;FBgn0053828;FBgn0053831;FBgn0053837;FBgn0053840;FBgn0053843;FBgn0053846;FBgn0053849;FBgn0053852;FBgn0053864	14.1168	13.2086	17.5912	16.8526	17.1273	18.3616	16.9003	-3.60699	2.02594
Q8INM3	FBgn0037810	10.1071	12.1187	13.891	13.9318	12.471	15.5168	13.329	-3.65162	2.39022
Q4AB54	FBgn0053855;FBgn0053858;FBgn0053861	14.1168	9.72174	17.5912	16.8526	17.1273	18.3616	16.9003	-3.66303	1.66012
P11046	FBgn0261800	15.4167	12.8271	12.9788	15.0631	13.4143	17.703	12.8683	-3.83385	1.85982
Q7K0D8	FBgn0033264	14.5653	13.1775	15.7018	17.6364	12.9893	18.106	14.8717	-3.91235	2.43471
Q7K1V0	FBgn0033491	14.3108	15.2321	14.117	15.121	17.0088	14.814	15.4142	-3.9146	2.49107
O97062	FBgn0004779	16.4413	13.4575	13.17	17.9876	9.45135	17.7663	18.2948	-3.97489	1.87072
Q8IQU6	FBgn0052213	15.3577	13.3637	13.7256	17.0682	10.8257	16.0293	18.4382	-4.24129	2.40861
A0A077HCQ5	FBgn0000055	12.4833	12.3622	11.4371	12.6337	14.3954	14.8212	11.7954	-4.25409	2.82215
Q9VUQ5	FBgn0087035	10.9117	13.0856	13.5331	17.0545	13.4396	14.1936	16.0617	-4.2543	4.9782
Q9VMV5	FBgn0016075	20.423	17.5942	14.3248	19.5478	19.5591	22.8701	19.3205	-4.33539	1.96115
Q4V4U0	FBgn0035511	16.4631	12.1569	12.7518	17.318	12.5009	18.0167	18.7495	-4.38264	2.1662
Q7JWQ7	FBgn0034709	17.8317	16.6948	12.594	18.7465	16.1829	20.2159	19.7768	-4.39766	2.55407
Q9VPR5	FBgn0031266	12.416	13.0861	13.5049	15.2378	14.355	16.0266	15.4965	-4.41003	4.68137
Q9VZG1	FBgn0035511	16.4631	12.3841	11.1628	17.318	11.8607	18.0167	18.7495	-4.42132	1.973
Q8IQU7	FBgn0052208	15.3577	12.7193	12.8374	17.0682	1.68278	16.0293	18.4382	-4.43942	1.54484
Q6IM52	FBgn0085228	17.7596	16.0633	13.2118	18.546	12.2521	17.0595	21.2651	-4.58144	1.948
Q868Z9	FBgn0003137	15.6474	12.3497	14.6758	16.4797	13.7889	19.2204	14.9704	-4.84195	2.43204
A1ZAJ7	FBgn0034159	14.6073	13.4306	13.0578	14.4989	12.9834	16.4226	18.4348	-4.88206	2.91702
H0RN85	FBgn0033658	16.0935	13.4606	13.3239	15.1932	10.5963	17.4302	20.265	-5.39953	2.23421
P15215	FBgn0267348	14.6262	13.5857	11.6116	16.3626	15.1098	18.7319	14.6776	-5.52258	3.2717
Q7K0W4	FBgn0050101	13.056	13.4154	13.1359	12.9799	11.1912	14.6888	18.7478	-5.54831	2.63634
P27864	FBgn0004584	11.3186	12.6594	12.9396	16.7322	14.5164	14.675	17.3188	-5.55	5.97172
H0RNI2	FBgn0033158	14.371	13.3121	11.9467	15.7268	10.3837	14.0793	19.2	-5.57231	2.51408
B7YZZ9	FBgn0004584	11.3832	13.2439	11.9016	16.7322	14.5164	14.675	17.3188	-5.60395	5.80813
A1Z8Q0	FBgn0033658	16.0935	9.86417	10.7672	15.1932	7.00499	17.4302	20.265	-5.68599	1.76006
A1Z6X0	FBgn0033158	14.371	11.2129	13.0405	15.7268	13.0031	14.0793	19.2	-5.7403	2.88744
Q7K3J0	FBgn0284436	12.3799	11.8096	12.9692	15.8362	14.2288	18.2892	11.0891	-6.31993	3.3734
Q9W4Y3	FBgn0284408	18.5315	14.797	18.8702	19.6022	19.949	24.0831	20.9734	-6.44497	3.49619
Q00174	FBgn0002526	12.1868	13.0287	12.6651	14.4945	14.8534	19.2677	14.44	-7.07731	3.85124
M9NFS1	FBgn0284408	16.5902	13.2856	12.8149	18.8505	18.6323	22.8274	20.3923	-8.08591	4.49801
M9NDL5	FBgn0284408	16.5902	12.3454	13.4297	18.8505	18.6323	22.8274	20.3923	-8.09662	4.41952
