## Supplementary material for "The multifunctional scaffold protein Small ovary couples piRNA-guided transposon recognition to nuclear RNA decay and heterochromatin formation": Repair template and gRNA target site sequences used to generate Drosophila sov alleles

### Sheet: Munka1
Supplementary table 7. Repair template and gRNA target site sequences used to generate Drosophila sov alleles
ssdonor1	CTTCTTCGGTTCTTTATTCTTCTGCTCCTTCTTCTCCTGTTCCTCCTTTTCCTGGTCCTTTATCATCTCCATCAATGCAGCACATCGCTTCAACTTGGGTTTTTTTGCATTCAAGGATGCATTAAACGTGGCACGGTTGATGCCATTTTCGGATGATCTGATGCCTCTACCCCTTCGCGCCGTGTTCCTGACG
SST1-top	TGCAGATTCTAACACGGCACAACTT
SST1-bottom	AAACAAGTTGTGCCGTGTTAGAATC
SST12-fwd	GCGGCCCGGGTTCGATTCCCGGCCGATGCATGGTGGTTGTGCGCTTGACCGTTTTAGAGCTAGAAATAGCAAG
SST16-rev	ATTTTAACTTGCTATTTCTAGCTCTAAAACGTGACCCGCGTCGTTCTATATGCACCAGCCGGGAATCGAACCC
SST19-fwd	GCGGCCCGGGTTCGATTCCCGGCCGATGCATGCTAGGAAAGGGCGGTCTTGTTTTAGAGCTAGAAATAGCAAG
SST29-rev	ATTTTAACTTGCTATTTCTAGCTCTAAAACTCGGCTTCATATACGTAGGATGCACCAGCCGGGAATCGAACCC
SST30-fwd	GCGGCCCGGGTTCGATTCCCGGCCGATGCATTGGCATGGGCCAGATAAACGTTTTAGAGCTAGAAATAGCAAG
SST32-rev	ATTTTAACTTGCTATTTCTAGCTCTAAAACGATGTGCTTAAAGAGCTGCGTGCACCAGCCGGGAATCGAACCC
SST26-fwd	GCGGCCCGGGTTCGATTCCCGGCCGATGCATCCTTATTCGAATCTGCATAGTTTTAGAGCTAGAAATAGCAAG
SST27-rev	ATTTTAACTTGCTATTTCTAGCTCTAAAACAATCGTCGGTAAGCGCATCATGCACCAGCCGGGAATCGAACCC
