## Supplementary material for "The multifunctional scaffold protein Small ovary couples piRNA-guided transposon recognition to nuclear RNA decay and heterochromatin formation": Female fertility tests and phenotype categories of sov mutant allelic combinations

### Sheet: Munka1
Supplementary table 8. Female fertility tests and phenotype categories of sov mutant allelic combinations
	Laid eggs (5 females/day)										Hatched eggs (5 females/day)
	allele	2KE	121626	192995	303296	262744	2	def1	w1118		allele	2KE	121626	192995	303296	262744	2	def1	w1118
	2KE	18.23	122.14	12.4	106.8	101.63	87.75	6.57	NA		2KE	0.0769231	98.8571	3	17.8571	21.125	31	0.0714286	NA
	121626	122.14	1.17	0	132.63	159.17	151.67	13.79	NA		121626	98.8571	0	0	4.375	118.5	123.667	4.63158	NA
	192995	12.4	0	0	62.1	102.83	130.3	0	NA		192995	3	0	0	14.2	85.1667	93	0	NA
	303296	106.8	132.63	62.1	0	0	68.2	0	NA		303296	17.8571	4.375	14.2	0	0	9.8	0	NA
	262744	101.63	159.17	102.83	0	0	160.83	0	NA		262744	21.125	118.5	85.1667	0	0	130.167	0	NA
	2	87.75	151.67	130.3	68.2	160.83	0	0	NA		2	31	123.667	93	9.8	130.167	0	0	NA
	def1	6.57	13.79	0	0	0	0	lethal	161.35		def1	0.0714286	4.63158	0	0	0	0	lethal	142.8
	Phenotype categories
	allele	2KE	121626	192995	303296	262744	2	def1
	2KE	2	6	2	4	5	5	2
	121626	6	1	1	4	6	6	2
	192995	2	1	1	3	6	6	1
	303296	4	4	3	1	1	3	1
	262744	5	6	6	1	1	6	1
	2	5	6	6	3	6	1	1
	def1	2	2	1	1	1	1	NA
	category	6	5	4	3	2	1
	laid eggs (5females/day)	eggs>80	eggs>80	eggs>80	20<eggs<80	2<eggs<20	eggs<2
	hatched eggs (5females/day)	eggs>80	20<eggs<80	eggs<20	eggs<20	2<eggs<20	eggs<2
