## Supplementary material for "The multifunctional scaffold protein Small ovary couples piRNA-guided transposon recognition to nuclear RNA decay and heterochromatin formation": Drosophila stock used in this study

### Sheet: Munka1
Supplementary table 10. Drosophila stock
Genotype	Stock	Gene	Flybase ID
sov[2]	Bl#4611	sov	FBgn0287724
sov[def1]		sov	FBgn0287725
sov[1216]		sov	FBgn0287725
so[1929]		sov	FBgn0287725
sov[3032]		sov	FBgn0287725
sov[2627]		sov	FBgn0287725
UAS-sovRNAi[3-2]		sov	FBgn0287725
y[1] M{vas-int.Dm}ZH-2A w[*]	Bl#40161
w[1118]; PBac{y[+mDint2] GFP[E.3xP3]=vas-Cas9}VK00027	Bl#51324
tub>EGFP_5xBoxB_SV40 [attP2]	VDRC_313408
attP40	Bl#36304
w; matalpha-GAL4:VP16, osk-GAL4:VP16/CyO;	VDRC_314033
nos-Gal4:VP16	Bl#4937
w; matalpha-GAL4:VP16	Bl#7063
y[1] w[67c23]; P{w[+mC]=Ubi-GFP.nls}ID-2; P{Ubi-GFP.nls}ID-3	Bl#1691
w[m4h]	Bl#76618
w; peggless>TurboID-linker-vhhGFP-3xHA-NLS[attP40]/CyO	VDRC#314069
y[1] sc[*] v[1] sev[21]; P{y[+t7.7] v[+t1.8]=TRiP.HMS00750}attP2	Bl#32956	Su(var)2-10	FBgn0003612
y[1] sc[*] v[1] sev[21]; P{y[+t7.7] v[+t1.8]=TRiP.HMS00205}attP2	Bl#33339	wde	FBgn0027499
y[1] sc[*] v[1] sev[21]; P{y[+t7.7] v[+t1.8]=TRiP.HMS00278}attP2	Bl#33400	Su(var)205	FBgn0003607
y[1] v[1]; P{y[+t7.7] v[+t1.8]=TRiP.HMS00017}attP2	Bl#33623	w	FBgn0003996
w; ; pW20>Panx_sh1[attP2]	VDRCl#313142	panx	FBgn0034617
y[1] sc[*] v[1] sev[21]; P{y[+t7.7] v[+t1.8]=TRiP.GL01002}attP40	Bl#36797	egg	FBgn0086908
y[1] sc[*] v[1] sev[21]; P{y[+t7.7] v[+t1.8]=TRiP.GL00531}attP40	Bl#36792	Su(var)205	FBgn0003607
y[1] sc[*] v[1] sev[21]; P{y[+t7.7] v[+t1.8]=TRiP.HMS00942}attP2	Bl#33982	su(sable)/ZC3H4	FBgn0003575
y[1] sc[*] v[1] sev[21]; P{y[+t7.7] v[+t1.8]=TRiP.HMS05761}attP40	Bl#67919	Dis3	FBgn0039183
y[1] sc[*] v[1] sev[21]; P{y[+t7.7] v[+t1.8]=TRiP.HMC04042}attP40	Bl#55355	CG1677 /ZC3H18	FBgn0029941
y[1] v[1]; P{y[+t7.7] v[+t1.8]=TRiP.HM05034}attP2	Bl#28548	swm	FBgn0002044
y[1] sc[*] v[1] sev[21]; P{y[+t7.7] v[+t1.8]=TRiP.HMS02363}attP2	Bl#41966	Trf4-1	FBgn0030049
y[1] sc[*] v[1] sev[21]; P{y[+t7.7] v[+t1.8]=TRiP.HMS00252}attP2	Bl#33378	hrg	FBgn0015949
y[1] sc[*] v[1] sev[21]; P{y[+t7.7] v[+t1.8]=TRiP.HMS00229}attP2	Bl#33357	CG4294/dZFC3H1	FBgn0034742
TagRFP:Fibrillarin
